# The role of transposon activity in shaping cis-regulatory element evolution after whole genome duplication

**DOI:** 10.1101/2024.01.02.573861

**Authors:** Øystein Monsen, Lars Grønvold, Alex Datsomor, Thomas Harvey, James Kijas, Alexander Suh, Torgeir R. Hvidsten, Simen Rød Sandve

**Author notes:** Present address of Alexander Suh: Centre for Molecular Biodiversity Research, Leibniz Institute for the Analysis of Biodiversity Change, Adenauerallee 160, D-53113 Bonn, Germany. contributed equally (Øystein Monsen, Lars Grønvold).

## Abstract

Two of the most potent drivers of genome evolution in eukaryotes are whole genome duplications (WGD) and transposable element (TE) activity. These two mutational forces can also play synergistic roles; WGDs result in both cellular stress and functional redundancy, which would allow TEs to escape host-silencing mechanisms and effectively spread with reduced impact on fitness. As TEs can function as, or evolve into, TE-derived cis-regulatory elements (TE-CREs), bursts of TE-activity following WGD are likely to impact evolution of gene regulation. However, the role of TEs in genome regulatory remodelling after WGDs is unclear. Here we used the genome of Atlantic salmon, which is known to have experienced massive expansion of TEs after a WGD ∼100 Mya, as a model system to explore the synergistic roles of TEs and WGDs on genome regulatory evolution.

We identified 55,080 putative TE-CREs in Atlantic salmon using chromatin accessibility data from brain and liver. Of these, 80% were tissue specific to liver (43%) or brain (37%) and TE-CREs originating from retroelements were twice as common as those originating from DNA elements. Signatures of selection shaping TE-CRE evolution were evident from depletion of TEs in open chromatin, a bias in tissue-shared TE-CREs towards older TE-insertions, as well as tissue-specific processes shaping the TE-CRE repertoire. A minority of TE-families (16%) accounted for the origin of 46% of all TE-CREs, but the transposition activity of these ‘CRE-superspreader’ families happened mostly prior to the WGD. Analyses of individual TE-CREs do however support a significantly higher rate of TE-CRE evolution from insertions happening around the time of the salmonid WGD. This pattern was particularly striking for the DTT elements, despite having generally low propensity to evolve into TE-CREs and impact transcription. Furthermore, co-expression based analyses supported the presence of TE-driven gene regulatory network evolution, including DTT elements active at the time of WGD.

In conclusion, we find a strong association between TE insertions at the time of WGD and TE-CRE evolution. This association was not driven by particular TE-families with high capability to evolve into TE-CREs but likely a consequence of the concurrent surge of novel TE insertions, mostly from DTT elements, in combination with a shift in selective pressure on genome regulation following the WGD.
