## Supplemental Table 1 for "The role of transposon activity in shaping cis-regulatory element evolution after whole genome duplication"

### Sheet: Sheet2
#Table S1: Manual curation results. Every “superspreader” TE-family consensus sequence has been inspected manually as per the procedure in Materials and Methods. 'TE-family_consensus’ is the TE annotation ID. ‘original_annotation’ is the automatic classification, ‘manual_curation_three_letter_superfamily_code’ is the post-curation three-letter ID.
TE-family_consensus	original_annotation	manual_curation_three_letter_superfamily_code
Ssa_0015	DNA	DTX
Ssa_0018	DNA	DTA
Ssa_0021	DNA	DTA
Ssa_0044	DNA	DTB
Ssa_0062	DNA/CMC-EnSpm	NA
Ssa_0070	DNA/Ginger	NA
Ssa_0090	DNA/hAT	DTA
Ssa_0102	DNA/hAT	DTA
Ssa_0120	DNA/hAT	DTT
Ssa_0134	DNA/hAT	DTA
Ssa_0142	DNA/hAT	DTT
Ssa_0144	DNA/hAT	DTA
Ssa_0147	DNA/hAT	DTT
Ssa_0152	DNA/hAT	DTT
Ssa_0156	DNA/hAT	DTA
Ssa_0175	DNA/hAT	DTA
Ssa_0236	DNA/TcMar	DTT
Ssa_0262	DNA/PiggyBac	DTB
Ssa_0264	DNA/Sola	NA
Ssa_0341	LINE/L2	RIR
Ssa_0342	LINE/Nimb	RII
Ssa_0343	LINE/Nimb	RII
Ssa_0344	LINE/Nimb	RII
Ssa_0345	LINE/Nimb	RII
Ssa_0350	LINE/Penelope	RPP
Ssa_0351	LINE/Penelope	RPP
Ssa_0357	LINE/Rex1	RIJ
Ssa_0368	LINE/Rex1	RIJ
Ssa_0383	LINE/Togen	RIX
Ssa_0404	LTR/BEL	RLB
Ssa_0412	LTR/Copia	RLC
Ssa_0439	LTR/Gypsy	RLG
Ssa_0449	LTR/Gypsy	RLG
Ssa_0456	LTR/Gypsy	RLG
Ssa_0458	LTR/Gypsy	RLG
Ssa_0479	LTR/Gypsy	RLG
Ssa_0480	SINE/Deu	RSD
Ssa_0497	SINE2/tRNA	RST
Ssa_0498	SINE2/tRNA	RST
Ssa_0552	LTR	RLG
Ssa_0657	DNA	DTX
Ssa_0658	DNA	DTX
Ssa_0662	DNA	DTX
Ssa_0664	DNA	DTX
Ssa_0668	DNA	DTX
Ssa_0669	DNA	DTX
Ssa_0670	DNA	DTX
Ssa_0686	DNA	DTX
Ssa_0693	DNA	DTT
Ssa_0696	DNA	DTX
Ssa_0701	DNA	DTX
Ssa_0727	DNA/hAT	DTA
Ssa_0776	DNA/PiggyBac	DTB
Ssa_0796	LINE/CR1	RIC
Ssa_0846	LINE/Nimb	RIG
Ssa_0872	LINE/Rex1	RIJ
Ssa_0875	LINE/RTEX	RIT
Ssa_0907	LTR/ERV	RLE
Ssa_0934	LTR/Gypsy	RLG
Ssa_0958	LTR/Gypsy	RLG
Ssa_0959	LTR/Gypsy	RLG
Ssa_0972	Unknown	XXX
Ssa_1131	Unknown	XXX
Ssa_1137	Unknown	XXX
Ssa_1146	Unknown	XXX
Ssa_1153	Unknown	DTX
Ssa_1159	Unknown	RXX
Ssa_1169	Unknown	DTX
Ssa_1174	Unknown	DTX
Ssa_1175	Unknown	RLX
Ssa_1181	Unknown	XXX
Ssa_1183	Unknown	RIX
Ssa_1184	Unknown	DTX
Ssa_1185	Unknown	DXX
Ssa_1206	Unknown	XXX
Ssa_1218	Unknown	RIX
Ssa_1239	Unknown	DTA
Ssa_1246	Unknown	RXX
Ssa_1250	Unknown	RLX
Ssa_1258	Unknown	XXX
Ssa_1259	Unknown	RIX
Ssa_1263	Unknown	RXX
Ssa_1270	Unknown	XXX
Ssa_1282	Unknown	RIX
Ssa_1301	Unknown	RII
Ssa_1305	Unknown	DTT
Ssa_1345	Unknown	DXX
Ssa_1367	Unknown	DTX
Ssa_1379	Unknown	XXX
Ssa_1381	Unknown	XXX
Ssa_1382	Unknown	DTT
Ssa_1388	Unknown	RXX
Ssa_1395	Unknown	DTX
Ssa_1397	Unknown	XXX
Ssa_1399	Unknown	RLX
Ssa_1402	Unknown	DTX
Ssa_1403	Unknown	RXX
Ssa_1418	Unknown	RXX
Ssa_1419	Unknown	RXX
Ssa_1420	Unknown	RXX
Ssa_1421	Unknown	XXX
Ssa_1423	Unknown	XXX
Ssa_1426	Unknown	DTX
Ssa_1427	Unknown	RXX
Ssa_1429	Unknown	XXX
Ssa_1430	Unknown	XXX
Ssa_1431	Unknown	DTT
Ssa_1432	Unknown	DTX
Ssa_1436	Unknown	DTX
Ssa_1437	Unknown	XXX
Ssa_1439	Unknown	XXX
Ssa_1456	Unknown	XXX
Ssa_1471	Unknown	NA
Ssa_1507	Unknown	RXX
Ssa_1523	Unknown	RXX
Ssa_1570	Unknown	RXX
Ssa_1574	Unknown	RIX
Ssa_1575	Unknown	DTT
Ssa_1584	Unknown	DTX
Ssa_1631	Unknown	XXX
Ssa_1647	Unknown	XXX
Ssa_1657	Unknown	XXX
Ssa_1674	Unknown	DXX
Ssa_1681	Unknown	XXX
Ssa_1682	Unknown	XXX
Ssa_1684	Unknown	XXX
Ssa_1699	Unknown	XXX
Ssa_1751	Unknown	RLG
Ssa_1778	Unknown	XXX
Ssa_1781	Unknown	XXX
Ssa_1782	Unknown	DTX
Ssa_1807	Unknown	RIX
Ssa_1850	Unknown	DTT
Ssa_1899	Unknown	DTX
Ssa_1901	Unknown	RIX
Ssa_1959	Unknown	XXX
Ssa_1973	Unknown	DTB
Ssa_1978	Unknown	DTT
Ssa_1984	Unknown	DTX
Ssa_1985	Unknown	DTT
Ssa_1990	Unknown	DTX
Ssa_2003	Unknown	RXX
Ssa_2004	Unknown	RSX
